# A Multivalent Polyomavirus Vaccine Elicits Durable Neutralizing Antibody Responses in Macaques

**DOI:** 10.1101/2022.09.26.509096

**Authors:** Alberto Peretti, Diana G. Scorpio, Wing-Pui Kong, Yuk-Ying S. Pang, Michael McCarthy, Kuishu Ren, Moriah Jackson, Barney S. Graham, Christopher B. Buck, Patrick M. McTamney, Diana V. Pastrana

## Abstract

In 2019, there were about 100,000 kidney transplants globally, with more than a quarter of them performed in the United States. Unfortunately, some engrafted organs are lost to polyomavirus-associated nephropathy (PyVAN) caused by BK and JC viruses (BKPyV and JCPyV). Transplant patients are routinely monitored for BKPyV viremia, which is an accepted hallmark of nascent nephropathy. If viremia is detected, a reduction in immunosuppressive therapy is standard care, but the intervention comes with increased risk of immune rejection of the engrafted organ. Recent reports have suggested that transplant recipients with high levels of polyomavirus-neutralizing antibodies are protected against PyVAN. Virus-like particle (VLP) vaccines, similar to approved human papillomaviruses vaccines, have an excellent safety record and are known to induce high levels of neutralizing antibodies associated and long-lasting protection from infection. In this study, we demonstrate that VLPs representing BKPyV genotypes I, II, and IV, as well as JCPyV genotype 2 produced in insect cells elicit robust antibody titers. In rhesus macaques, all monkeys developed neutralizing antibody titers above a previously proposed protective threshold of 10,000. A second inoculation, administered 19 weeks after priming, boosted titers to a plateau of ≥25,000 that was maintained for almost two years. No vaccine-related adverse events were observed in any macaques. A multivalent BK/JC VLP immunogen did not show inferiority compared to the single-genotype VLP immunogens. Considering these encouraging results, we believe a clinical trial administering the multivalent VLP vaccine in patients waiting to receive a kidney transplant is warranted to evaluate its ability to reduce or eliminate PyVAN.

**HIGHLIGHTS:**

- Recombinant virus-like particle vaccine was safely administered to rhesus macaques
- Vaccination generated high-titer neutralizing antibody responses
- Multivalent BK/JC polyomavirus vaccine was as effective as monovalent vaccines
- High neutralizing titers were sustained for 92 weeks without appreciable decline
