## Supplemental Table 1 for "A Multivalent Polyomavirus Vaccine Elicits Durable Neutralizing Antibody Responses in Macaques"

### Sheet: main time points
Supplementary Table 1
		IMMUNIZATION GROUPS
		BKPyV-I (n = 3)				BKPyV-IV (n = 3)				BKPyV & JCPyV combo (n = 3)
	Pseudoviruses	Monkeys Ib2 immunized	pre-bleed	1.5 months post-prime	1.5 months post-boost	Monkeys IVc2 Immunized	pre-bleed	1.5 months post-prime	1.5 months post-boost	Monkeys Combo Immunized	pre-bleed	1.5 months post-prime	1.5 months post-boost
NEUTRALIZATION	BKPyV-Ia	99P023 (2)	neg	5.88243	5.2356	99P012 (1)	2.72713	4.44562	4.68199	01D395 (5)	2.56785	5.35285	5.58936
		00C183 (3)	neg	4.63138	4.61533	00C223 (4)	2.02531	4.58999	5.13433	AK9J (7)	2.24105	4.74142	4.9234
		PH1083 (6)	neg	4.87213	4.96946	95P020 (9)	2.18639	4.66077	NA	VDE (8)	3.36773	5.08881	5.26331
	BKPyV-Ib2	99P023 (2)	neg	5.64436	5.319	99P012 (1)	2.62992	4.27487	4.73426	01D395 (5)	2.7	5.23051	5.52542
		00C183 (3)	2.30942	4.84985	5.04281	00C223 (4)	3.04139	4.65762	5.78454	AK9J (7)	2.34616	5.0295	4.90057
		PH1083 (6)	2.0667	4.71015	4.85946	95P020 (9)	2.87846	4.72094	NA	VDE (8)	3.19645	5.31075	5.2975
	BKPyV-Ib2 73K	99P023 (2)	neg	3.08955	3.99242	99P012 (1)	neg	2.43933	2.7	01D395 (5)	2.64572	4.46342	4.57915
		00C183 (3)	neg	3.92998	3.90206	00C223 (4)	neg	3.72908	4.06759	AK9J (7)	neg	3.25744	3.6886
		PH1083 (6)	neg	3.36286	3.54654	95P020 (9)	neg	3.03503	NA	VDE (8)	neg	2.82724	3.91259
	BKPyV-II	99P023 (2)	3.12872	6.51247	5.79838	99P012 (1)	4.17135	5.95283	5.70392	01D395 (5)	3.69627	6.00122	5.81866
		00C183 (3)	2.9882	5.21445	4.91056	00C223 (4)	3.44264	5.78283	6.04083	AK9J (7)	2.9235	5.41218	5.41735
		PH1083 (6)	3.12287	5.6272	5.37406	95P020 (9)	3.06521	5.32073	NA	VDE (8)	3.832	5.70034	5.49717
	BKPyV-III	99P023 (2)	3.39777	6.31484	6.02358	99P012 (1)	4.06303	5.55747	5.76142	01D395 (5)	3.53288	5.87147	5.59017
		00C183 (3)	2.98168	5.01013	4.70565	00C223 (4)	3.0465	5.47156	5.97615	AK9J (7)	2.63276	5.20213	4.84248
		PH1083 (6)	2.84242	5.10456	4.73705	95P020 (9)	2.82918	5.19614	NA	VDE (8)	3.97827	5.70978	5.24064
	BKPyV-IV	99P023 (2)	2.35353	5.92831	5.18295	99P012 (1)	3.61836	5.3948	5.36234	01D395 (5)	2.82969	5.2008	5.21576
		00C183 (3)	neg	4.9519	4.12401	00C223 (4)	2.36418	5.13877	5.47044	AK9J (7)	2.41714	5.04624	4.33616
		PH1083 (6)	2.20249	4.67214	4.3711	95P020 (9)	2.21352	4.56865	NA	VDE (8)	3.01912	5.16386	4.78835
	BKPyV-IV 62N	99P023 (2)	neg	5.917	5.32805	99P012 (1)	3.5858	5.38158	5.30046	01D395 (5)	2.53706	5.42802	5.38418
		00C183 (3)	neg	4.49925	4.07871	00C223 (4)	2.00732	5.15471	5.29103	AK9J (7)	2.45864	5.10223	4.80058
		PH1083 (6)	neg	4.89026	4.69048	95P020 (9)	2.0892	4.71655	NA	VDE (8)	3.30664	5.3037	5.21717
	BKPyV-IV 73K	99P023 (2)	neg	3.31723	4.03715	99P012 (1)	2.4368	3.32222	4.47261	01D395 (5)	neg	4.76115	4.94116
		00C183 (3)	2.20925	4.19165	3.97456	00C223 (4)	neg	4.01762	4.70335	AK9J (7)	neg	3.29469	3.61172
		PH1083 (6)	neg	3.75005	3.8391	95P020 (9)	neg	3.54962	NA	VDE (8)	neg	3.78866	4.07405
	BKPyV-IV 73Q	99P023 (2)	neg	5.23864	4.92435	99P012 (1)	3.2634	4.59311	5.12415	01D395 (5)	2.40807	5.22848	5.36972
		00C183 (3)	2.11661	4.63645	4.47738	00C223 (4)	neg	4.63838	5.50472	AK9J (7)	neg	4.26416	4
		PH1083 (6)	neg	4.24915	4.1	95P020 (9)	neg	4.41944	NA	VDE (8)	3.36698	4.89421	4.89687
	BKPyV-IV 77H	99P023 (2)	2.50515	5.69237	5.23492	99P012 (1)	3.52711	5.32434	5.6397	01D395 (5)	2.51095	5.20322	5.63705
		00C183 (3)	neg	4.37565	4.43249	00C223 (4)	2.09934	5.02021	6.0598	AK9J (7)	2.8803	5.07668	5.00895
		PH1083 (6)	2.08565	4.56885	4.68756	95P020 (9)	2.04689	5.1816	NA	VDE (8)	3.32879	5.53634	5.08739
	BKVPyV-IV 77N	99P023 (2)	2.61742	5.88227	5.2667	99P012 (1)	3.59106	5.42882	5.57506	01D395 (5)	2.65495	5.39672	5.22942
		00C183 (3)	neg	4.63206	4.43164	00C223 (4)	2.25792	5.01159	5.60092	AK9J (7)	2.75511	5.12508	4.74983
		PH1083 (6)	2.22479	4.85328	4.63681	95P020 (9)	neg	4.81002	NA	VDE (8)	3.15381	5.26072	4.94034
	JCPyV-1A	99P023 (2)	2.87274	2.83651	2.60487	99P012 (1)	2.76485	3.49276	4.0974	01D395 (5)	3.96194	5.21366	6.46334
		00C183 (3)	3.51508	4.07525	3.84086	00C223 (4)	3.69152	4.36177	4.36661	AK9J (7)	neg	4.76577	5.55215
		PH1083 (6)	2.49485	3.25648	4.67236	95P020 (9)	3.67006	3.52492	NA	VDE (8)	neg	4.2449	5.26886
	JCPyV-2A	99P023 (2)	3.03862	2.97442	2.66708	99P012 (1)	2.38596	3.2413	4	01D395 (5)	3.06558	4.90975	5.79249
		00C183 (3)	2.6505	3.63889	3.94325	00C223 (4)	3.32613	4.33931	4.15293	AK9J (7)	neg	4.84205	4.97239
		PH1083 (6)	neg	3.29003	4.20121	95P020 (9)	4.14136	3.5358	NA	VDE (8)	neg	4.24132	4.7721
	JCPyV-2A 269F	99P023 (2)	2.10209	3.12775	neg	99P012 (1)	2.39742	3.39305	3.2	01D395 (5)	3.1827	5.28938	5.9
		00C183 (3)	2.47567	3.96004	3.58906	00C223 (4)	2.42586	4.37374	4.34488	AK9J (7)	neg	3.8739	5.43923
		PH1083 (6)	neg	3.62003	3.8	95P020 (9)	3.12222	3.1186	NA	VDE (8)	neg	3.21458	4.86921
	JCPyV-2A (5053w)	99P023 (2)	2.88076	2.9111	2.38952	99P012 (1)	2.3294	3.25139	3.86759	01D395 (5)		4.82507	5.91364
		00C183 (3)	3.15259	3.61511	3.86711	00C223 (4)	2.8	4.07048	3.72337	AK9J (7)	neg	4.90109	5.07558
		PH1083 (6)	neg	3.40088	4.22157	95P020 (9)	3.49734	3.44654	NA	VDE (8)	neg	4.24435	5.01084
	JCPyV-2A 269F (5228m)	99P023 (2)	2.16967	2.65283	neg	99P012 (1)	2.64816	3.41764	3.12743	01D395 (5)	3.10517	5.58937	6.00891
		00C183 (3)	2.4	4.2572	3.84298	00C223 (4)	2.5	4.54513	4.3784	AK9J (7)	neg	4.36553	5.01925
		PH1083 (6)	neg	3.79	4.01343	95P020 (9)	2.68015	3.38899	NA	VDE (8)	neg	3.48401	5.27391
	JCPyV-3B	99P023 (2)	2.52114	2.65792	2.1934	99P012 (1)	2.46	2.83461	3.92742	01D395 (5)	2.92418	5.02379	6.37807
		00C183 (3)	3.12646	2.84011	2.90671	00C223 (4)	3.14019	3.1452	3.2971	AK9J (7)	2.00217	4.80316	5.13178
		PH1083 (6)	neg	neg	4.09156	95P020 (9)	3.2	3.41145	NA	VDE (8)	neg	4.16545	5.64034
	JCPyV-3B 55F	99P023 (2)	3.10823	3.33163	2.7888	99P012 (1)	2.33304	2.45163	3.7881	01D395 (5)	3.02284	5.16679	6.02383
		00C183 (3)	2.69064	2.84844	2.62034	00C223 (4)	2.87151	3.56194	3.32118	AK9J (7)	2.18611	4.80651	5.35761
		PH1083 (6)	neg	neg	4.09416	95P020 (9)	3.18583	3.4843	NA	VDE (8)	neg	4.29677	5.22895
	JCPyV-3B 265S	99P023 (2)	3.33786	2.83658	2.40449	99P012 (1)	2.03463	2.36698	3.79239	01D395 (5)	2.41128	4.50584	5.78584
		00C183 (3)	neg	2.24204	2.07225	00C223 (4)	neg	2.76678	3.14145	AK9J (7)	neg	5.14761	5.04181
		PH1083 (6)	neg	neg	3.73823	95P020 (9)	3.13988	3.11661	NA	VDE (8)	neg	4.16358	5.10966
	JCPyV-3B 271K	99P023 (2)	2.38792	neg	neg	99P012 (1)	neg	neg	2.47363	01D395 (5)	2.11327	3.09096	5.80041
		00C183 (3)	neg	2.09412	neg	00C223 (4)	neg	2.4257	3.02653	AK9J (7)	neg	4.49843	5.12783
		PH1083 (6)	neg	neg	3.85052	95P020 (9)	neg	neg	NA	VDE (8)	2.1176	4.09663	5.78486
	SV40	99P023 (2)	5.8387	7.2355	6.77499	99P012 (1)	5.50904	6.51504	6.15824	01D395 (5)	5.34157	6.69857	6.24285
		00C183 (3)	4.64547	5.59935	5.04693	00C223 (4)	6.16832	6.42772	6.33941	AK9J (7)	5.51403	6.82642	6.01544
		PH1083 (6)	5.62626	6.34027	5.73076	95P020 (9)	4.94441	5.89743	NA	VDE (8)	4.86347	6.18828	5.83454
			Log10 titer <=1.9
			Log10 titer 2 to 2.9
			Log10 titer 3 to 3.9
			Log10 titer 4 to 4.9
			Log10 titer 5 to 5.9
			Log10 titer >=6
